# miRNA activity contributes to accurate RNA splicing in *C. elegans* intestine and body muscle tissues

**DOI:** 10.1101/479832

**Authors:** Kasuen Kotagama, Anna L Schorr, Hannah S Steber, Marco Mangone

## Abstract

MicroRNAs (miRNAs) are known to modulate gene expression, but their activity at the tissue-specific level remains largely uncharacterized. In order to study their contribution to tissue-specific gene expression, we developed novel tools to profile miRNA targets in the *C. elegans* intestine and body muscle.

We validated many previously described interactions, and identified ~3,500 novel targets. Many of the miRNA targets curated are known to modulate the functions of their respective tissues. Within our datasets we observed a disparity in the use of miRNA-based gene regulation between the intestine and body muscle. The intestine contained significantly more miRNA targets than the body muscle highlighting its transcriptional complexity. We detected an unexpected enrichment of RNA binding proteins targeted by miRNA in both tissues, with a notable abundance of RNA splicing factors.

We developed *in vivo* genetic tools to validate and further study three RNA splicing factors identified as miRNA targets in our study (*asd-2*, *hrp-2* and *smu-2*), and show that these factors indeed contain functional miRNA regulatory elements in their 3’UTRs that are able to repress their expression in the intestine. In addition, the alternative splicing pattern of their respective downstream targets (*unc-60*, *unc-52*, *lin-10* and *ret-1*) is dysregulated when the miRNA pathway is disrupted.

A re-annotation of the transcriptome data in *C. elegans* strains that are deficient in the miRNA pathway from past studies supports and expands on our results. This study highlights an unexpected role for miRNAs in modulating tissue-specific gene isoforms, where post-transcriptional regulation of RNA splicing factors associates with tissue-specific alternative splicing.
