## Supplemental Table S2 for "miRNA activity contributes to accurate RNA splicing in *C. elegans* intestine and body muscle tissues"

### Sheet: Sheet1
Primer #	Primer Name	Primer sequence
1	alg1Ext_fwd	AACGAGCTCTCCGGCGGGCCGCAATATTTGCCAGGAGTCATGAATTC
2	alg1Ext_rev	AACGGATCCAGCAAAGTACATGACGTTGTTGGCATCCGGATGAACC		Supplementary Table S2: Primers used in this sudy
3	3xFLAG del CALF F	GCCAACAACGTCATGTACTTTGCT TA ACATGT GAATTCGTATAGATCTCACCCAGCTTTC
4	3xFLAG del CALF R	GAAAGCTGGGTGAGATCTATACGAATTC ACATGT TA AGCAAAGTACATGACGTTGTTGGC
5	alg-1p_Fwd	GGGGACAACTTTGTATAGAAAAGTTG GCTAATTATTTCTAGGTACTATATATTTG
6	alg-1p_Rev	GGGGACTGCTTTTTTGTACAAACTTG TGGGTCGTTTGAGGCGACG
7	F_Universal	GAGGCAGAATGTGAACAAGACTCGAGC
8	R_Yes_N	CTTTGAGCCAATTCATCCCGG
9	R_No	CCACGCCCAGGAGAACACGTTAG
10	alg-1 start F	ATGTCCGGCGGGCCG
11	alg-1 exon2 R	CCAGGTAATTGTCCCGGTGC
12	attB4_Peef-1A.1_F	GGGGACAACTTTGTATAGAAAAGTTG CTTCCATTGTTTCTGTTAAATTAATGAAT
13	attB1r_Peef-1A.1_R	GGGGACTGCTTTTTTGTACAAACTTGT GGCTGCTACGGAGTGAGC
14	attB4_Phsp-1_F	GGGGACAACTTTGTATAGAAAAGTTG AAATTTCATTTCTTTTTTATAAATACTTCGGC
15	attB1r_Phsp-1_R	GGGGACTGCTTTTTTGTACAAACTTGT TTTTACTGTAAAAAATAATTTAAAAATCAAGAAAT
16	attB4_Ppos-1_F	GGGGACAACTTTGTATAGAAAAGTTG CCCAAATACCATTTTGAAACTGAATC
17	attB1r_Ppos-1_R	GGGGACTGCTTTTTTGTACAAACTTGT TTTGAATCTAGAAAAATAAATTTACAAACTG
18	attB4_Psip-1_F	GGGGACAACTTTGTATAGAAAAGTTG ATTTTGCGTGCAATGCATTT
19	attB1r_Psip-1_R	GGGGACTGCTTTTTTGTACAAACTTGT AGTTGAGTGAATAGGGTTAAGAATGAGG
20	attB2r_asd-2_F	GGGGACAGCTTTCTTGTACAAAGTGGAG TAACCAACCAACACCACCAAC
21	attB3_asd-2_R	GGGGACAACTTTGTATAATAAAGTTG ATTGAATTCATAAAACTGTTTTCTTGC
22	attB2r_fox-1_F	GGGGACAGCTTTCTTGTACAAAGTGGAG TGAGTGGCCCCCCGTTTTGG
23	attB3_fox-1_R	GGGGACAACTTTGTATAATAAAGTTG CATTCACGTGTTTCTGAACC
24	attB2r_hrp-2_F	GGGGACAGCTTTCTTGTACAAAGTGGAG TAAATTGCACCCCCGGCAGA
25	attB3_hrp-2_R	GGGGACAACTTTGTATAATAAAGTTG CAAATTTGGGCAAACTTCCG
26	attB2r_Smu-2_F	GGGGACAGCTTTCTTGTACAAAGTGGAG TGATTTTTTTAATGATTTTTATGAATTC
27	attB3_Smu-2_R	GGGGACAACTTTGTATAATAAAGTTG AATAATTCGATTTTTATCATTTTCAG
28	lin-10_exon5_F	AAGAATCAGCGGGAGGAGAG
29	lin-10_exon8_R	GATGTGGTTGCATCATCTGG
30	ret-1_exon4_F	CATCCGCTGAAGGATCCATAG
31	ret-1_exon6_R	GAGCTTCCTCAGCAATCGGAG
32	unc-52_exon16_F	CGGACATCCAAGTGTTCAGC
33	unc-52_exon19_R	AACTGATGTCGCTCTCCTGG
34	unc-60_exon1_F	GAAACTCAACTTGATTCTATTTCCCC
35	unc-60_exon5A_R	CGACGACGACTTCGGAAGAGAC
36	unc-60_exon5B_R	GACTGGGGCGTTGTCTGGGC
