## Supplemental Table S3 for "miRNA activity contributes to accurate RNA splicing in *C. elegans* intestine and body muscle tissues"

### Sheet: Sheet1
Strain Name	Strain Background	Injected transgenic construct
MMA17	EG6699 [ttTi5605 II; unc-119(ed3) III; oxEx1578]	CFJ150 alg-1p::gfp::alg-1::unc-54 3′UTR
MMA18	EG6699 [ttTi5605 II; unc-119(ed3) III; oxEx1578]	CFJ150 ges-1p::gfp::alg-1::unc-54 3′UTR		Supplementary Table S3: Worm Strains used in this study
MMA19	EG6699 [ttTi5605 II; unc-119(ed3) III; oxEx1578]	CFJ150 myo-3p::gfp::alg-1::unc-54 3′UTR
MMA20	RF54 [alg-1(gk214) X] + MMA17 [CFJ150 alg-1p::gfp::alg-1::unc-54 3′UTR II]
